# DOT1L bridges transcription and heterochromatin formation at pericentromeres

**DOI:** 10.1101/2021.10.21.465349

**Authors:** Aushaq B. Malla, Haoming Yu, Srilekha Kadimi, TuKiet Lam, Andy L. Cox, Zachary D. Smith, Bluma J. Lesch

## Abstract

Repetitive DNA elements are packaged in heterochromatin, but many require bursts of transcription to initiate and maintain long-term silencing. The mechanisms by which these heterochromatic genome features are transcribed remain largely unknown. Here, we show that DOT1L, a conserved histone methyltransferase that modifies lysine 79 of histone H3 (H3K79), has a specialized role in transcription of major satellite repeats to maintain pericentromeric heterochromatin and genome stability. We discover that H3K79me3 is enriched at repetitive elements, that DOT1L loss specifically compromises pericentromeric satellite transcription, and that this function depends on interaction between DOT1L and the chromatin remodeler SMARCA5. Activation of pericentromeric repeats by DOT1L drives the first establishment of heterochromatin structures in cleavage-stage embryos and is required for preimplantation viability. Our findings uncover a vital instructive role for DOT1L as a bridge between transcriptional activation of heterochromatic repeats and maintenance of genome integrity, and illuminate global chromatin dynamics during early development.
