## Supplementary material for "DOT1L bridges transcription and heterochromatin formation at pericentromeres": Table S1: sequencing summary

### Sheet: Sheet1
Cell type	Genotype/treatment	Library type	Replicate	Total pairs	Pairs with 1 alignment	Pairs with >1 alignment
mESCs	wild type	RNA-seq (ribosome depletion)	1	54455549	28061305	8365644
mESCs	wild type	RNA-seq (ribosome depletion)	2	67460554	33164715	10135653
mESCs	wild type	RNA-seq (ribosome depletion)	3	53539490	29696941	8856586
mESCs	Dot1L KO	RNA-seq (ribosome depletion)	1	63265944	27223091	7347809
mESCs	Dot1L KO	RNA-seq (ribosome depletion)	2	66589598	29344177	8323421
mESCs	wild type	H3K79me2 ChIP	1	50243468	41078534	7828504
mESCs	wild type	H3K79me2 input	1	38223049	27655445	8621175
mESCs	wild type	H3K79me3 ChIP	1	50650296	33968897	14804518
mESCs	wild type	H3K79me3 input	1	50332696	35436085	12088601
mESCs	wild type	H3K79me2 ChIP	2	47035359	38594574	7285159
mESCs	wild type	H3K79me2 input	2	36484051	26527883	8166229
mESCs	wild type	H3K79me3 ChIP	2	56204707	6875104	16875486
mESCs	wild type	H3K79me3 input	2	40400393	28711452	9375055
mESCs	Dot1L KO	H3K79me2 ChIP	1	43704865	33915214	8576779
mESCs	Dot1L KO	H3K79me2 input	1	41331570	29816093	9248308
mESCs	Dot1L KO	H3K79me3 ChIP	1	47031680	32160178	12920419
mESCs	Dot1L KO	H3K79me3 input	1	41674655	29204184	9872681
mESCs	Dot1L KO	H3K79me2 ChIP	2	44216684	34809478	8329376
mESCs	Dot1L KO	H3K79me2 input	2	42149936	31149938	9117492
mESCs	Dot1L KO	H3K79me3 ChIP	2	41140762	27755668	11698250
mESCs	Dot1L KO	H3K79me3 input	2	37981245	26527818	9357410
8-cell embryo	wild type untreated	RNA-seq (ribosome depletion)	1	59738239	27862638	15775709
8-cell embryo	wild type untreated	RNA-seq (ribosome depletion)	2	58164670	27565329	14874039
8-cell embryo	wild type + inhibitor	RNA-seq (ribosome depletion)	1	56586763	24950199	15318937
8-cell embryo	wild type + inhibitor	RNA-seq (ribosome depletion)	2	66855443	32479590	16810329
