## Supplementary material for "DOT1L bridges transcription and heterochromatin formation at pericentromeres": Table S4: IP-MS

### Sheet: IP-MS_mESC_interactors
Identified Proteins (1195/1199)	Accession Number	Alternate ID	Molecular Weight	Protein Grouping Ambiguity	HA-DOT1L IP unique peptides	IgG IP unique peptides
Protein AF-10 OS=Mus musculus OX=10090 GN=Mllt10 PE=1 SV=2	O54826	Mllt10	113 kDa		18	0
Histone-lysine N-methyltransferase, H3 lysine-79 specific OS=Mus musculus OX=10090 GN=Dot1l PE=1 SV=1	Q6XZL8	Dot1l	166 kDa		17	0
Inosine-5'-monophosphate dehydrogenase 2 OS=Mus musculus OX=10090 GN=Impdh2 PE=1 SV=2	P24547	Impdh2	56 kDa		10	0
Regulator of nonsense transcripts 1 OS=Mus musculus OX=10090 GN=Upf1 PE=1 SV=2	Q9EPU0	Upf1	124 kDa		7	0
Matrin-3 OS=Mus musculus OX=10090 GN=Matr3 PE=1 SV=1	Q8K310	Matr3	95 kDa		6	0
SWI/SNF-related matrix-associated actin-dependent regulator of chromatin subfamily A member 5 OS=Mus musculus OX=10090 GN=Smarca5 PE=1 SV=1	Q91ZW3	Smarca5	122 kDa		5	0
Eukaryotic translation initiation factor 4 gamma 1 OS=Mus musculus OX=10090 GN=Eif4g1 PE=1 SV=1	Q6NZJ6	Eif4g1	176 kDa		5	0
Interferon-activable protein 202 OS=Mus musculus OX=10090 GN=Ifi202 PE=1 SV=3	Q9R002	Ifi202	50 kDa		4	0
Glutamate dehydrogenase 1, mitochondrial OS=Mus musculus OX=10090 GN=Glud1 PE=1 SV=1	P26443	Glud1	61 kDa		4	0
Pre-mRNA-processing-splicing factor 8 OS=Mus musculus OX=10090 GN=Prpf8 PE=1 SV=2	Q99PV0	Prpf8	274 kDa		4	0
Thyroid hormone receptor-associated protein 3 OS=Mus musculus OX=10090 GN=Thrap3 PE=1 SV=1	Q569Z6	Thrap3	108 kDa		4	0
26S proteasome non-ATPase regulatory subunit 2 OS=Mus musculus OX=10090 GN=Psmd2 PE=1 SV=1	Q8VDM4	Psmd2	100 kDa		4	0
U5 small nuclear ribonucleoprotein 200 kDa helicase OS=Mus musculus OX=10090 GN=Snrnp200 PE=1 SV=1	Q6P4T2	Snrnp200	245 kDa		4	0
Stress-induced-phosphoprotein 1 OS=Mus musculus OX=10090 GN=Stip1 PE=1 SV=1	Q60864	Stip1	63 kDa		4	0
Sodium/potassium-transporting ATPase subunit alpha-1 OS=Mus musculus OX=10090 GN=Atp1a1 PE=1 SV=1	Q8VDN2	Atp1a1	113 kDa	TRUE	3	0
High mobility group protein HMG-I/HMG-Y OS=Mus musculus OX=10090 GN=Hmga1 PE=1 SV=4	P17095	Hmga1	12 kDa		3	0
Heterogeneous nuclear ribonucleoprotein L OS=Mus musculus OX=10090 GN=Hnrnpl PE=1 SV=2	Q8R081	Hnrnpl	64 kDa		3	0
High mobility group protein B2 OS=Mus musculus OX=10090 GN=Hmgb2 PE=1 SV=3	P30681	Hmgb2	24 kDa	TRUE	3	0
Lysine--tRNA ligase OS=Mus musculus OX=10090 GN=Kars1 PE=1 SV=1	Q99MN1	Kars1	68 kDa		3	0
Nucleolar protein 56 OS=Mus musculus OX=10090 GN=Nop56 PE=1 SV=2	Q9D6Z1	Nop56	64 kDa		3	0
Nucleolar protein 58 OS=Mus musculus OX=10090 GN=Nop58 PE=1 SV=1	Q6DFW4	Nop58	60 kDa		3	0
Voltage-dependent anion-selective channel protein 3 OS=Mus musculus OX=10090 GN=Vdac3 PE=1 SV=1	Q60931	Vdac3	31 kDa		3	0
Acidic leucine-rich nuclear phosphoprotein 32 family member B OS=Mus musculus OX=10090 GN=Anp32b PE=1 SV=1	Q9EST5	Anp32b	31 kDa	TRUE	3	0
Isoleucine--tRNA ligase, cytoplasmic OS=Mus musculus OX=10090 GN=Iars PE=1 SV=2	Q8BU30	Iars	144 kDa		3	0
Heat shock 70 kDa protein 4 OS=Mus musculus OX=10090 GN=Hspa4 PE=1 SV=1	Q61316	Hspa4	94 kDa	TRUE	3	0
Interferon-induced protein with tetratricopeptide repeats 1 OS=Mus musculus OX=10090 GN=Ifit1 PE=1 SV=2	Q64282	Ifit1	54 kDa		3	0
Cullin-associated NEDD8-dissociated protein 1 OS=Mus musculus OX=10090 GN=Cand1 PE=1 SV=2	Q6ZQ38	Cand1	136 kDa		3	0
Retinitis pigmentosa 9 protein homolog OS=Mus musculus OX=10090 GN=rp9 PE=1 SV=1	P97762	rp9	25 kDa		3	0
Spectrin alpha chain, non-erythrocytic 1 OS=Mus musculus OX=10090 GN=Sptan1 PE=1 SV=4	P16546	Sptan1	285 kDa	TRUE	2	0
Unconventional myosin-Ic OS=Mus musculus OX=10090 GN=Myo1c PE=1 SV=2	Q9WTI7	Myo1c	122 kDa		2	0
Filamin-B OS=Mus musculus OX=10090 GN=Flnb PE=1 SV=3	Q80X90	Flnb	278 kDa	TRUE	2	0
14-3-3 protein gamma OS=Mus musculus OX=10090 GN=Ywhag PE=1 SV=2	P61982	Ywhag	28 kDa	TRUE	2	0
Src substrate cortactin OS=Mus musculus OX=10090 GN=Cttn PE=1 SV=2	Q60598	Cttn	61 kDa		2	0
ATP-dependent RNA helicase DDX1 OS=Mus musculus OX=10090 GN=Ddx1 PE=1 SV=1	Q91VR5	Ddx1	83 kDa		2	0
Insulin-like growth factor 2 mRNA-binding protein 3 OS=Mus musculus OX=10090 GN=Igf2bp3 PE=1 SV=1	Q9CPN8	Igf2bp3	64 kDa	TRUE	2	0
Sarcoplasmic/endoplasmic reticulum calcium ATPase 2 OS=Mus musculus OX=10090 GN=Atp2a2 PE=1 SV=2	O55143	Atp2a2	115 kDa	TRUE	2	0
Y-box-binding protein 3 OS=Mus musculus OX=10090 GN=Ybx3 PE=1 SV=2	Q9JKB3	Ybx3	39 kDa	TRUE	2	0
Histone H2A.Z OS=Mus musculus OX=10090 GN=H2az1 PE=1 SV=2	P0C0S6 (+1)	H2az1	14 kDa	TRUE	2	0
Eukaryotic translation initiation factor 5B OS=Mus musculus OX=10090 GN=Eif5b PE=1 SV=2	Q05D44	Eif5b	138 kDa		2	0
Cytoplasmic dynein 1 heavy chain 1 OS=Mus musculus OX=10090 GN=Dync1h1 PE=1 SV=2	Q9JHU4	Dync1h1	532 kDa		2	0
Pinin OS=Mus musculus OX=10090 GN=Pnn PE=1 SV=4	O35691	Pnn	82 kDa		2	0
Golgi apparatus protein 1 OS=Mus musculus OX=10090 GN=Glg1 PE=1 SV=1	Q61543	Glg1	134 kDa		2	0
Gem-associated protein 5 OS=Mus musculus OX=10090 GN=Gemin5 PE=1 SV=2	Q8BX17	Gemin5	167 kDa		2	0
Replication factor C subunit 4 OS=Mus musculus OX=10090 GN=Rfc4 PE=1 SV=1	Q99J62	Rfc4	40 kDa		2	0
Multifunctional protein ADE2 OS=Mus musculus OX=10090 GN=Paics PE=1 SV=4	Q9DCL9	Paics	47 kDa		2	0
Phenylalanine--tRNA ligase alpha subunit OS=Mus musculus OX=10090 GN=Farsa PE=1 SV=1	Q8C0C7	Farsa	58 kDa		2	0
Cluster of Keratin, type I cuticular Ha5 OS=Mus musculus OX=10090 GN=Krt35 PE=1 SV=1 (Q497I4)	Q497I4 [2]	Krt35	51 kDa	TRUE	2	0
26S proteasome regulatory subunit 4 OS=Mus musculus OX=10090 GN=Psmc1 PE=1 SV=1	P62192	Psmc1	49 kDa		2	0
Fatty acyl-CoA reductase 1 OS=Mus musculus OX=10090 GN=Far1 PE=1 SV=1	Q922J9	Far1	59 kDa		2	0
Nuclear pore complex protein Nup93 OS=Mus musculus OX=10090 GN=Nup93 PE=1 SV=1	Q8BJ71	Nup93	93 kDa		2	0
Putative helicase MOV-10 OS=Mus musculus OX=10090 GN=Mov10 PE=1 SV=2	P23249	Mov10	114 kDa		2	0
Threonine--tRNA ligase 1, cytoplasmic OS=Mus musculus OX=10090 GN=Tars1 PE=1 SV=2	Q9D0R2	Tars1	83 kDa		2	0
LIM and SH3 domain protein 1 OS=Mus musculus OX=10090 GN=Lasp1 PE=1 SV=1	Q61792	Lasp1	30 kDa		2	0
RuvB-like 2 OS=Mus musculus OX=10090 GN=Ruvbl2 PE=1 SV=3	Q9WTM5	Ruvbl2	51 kDa		2	0
E3 ubiquitin-protein ligase TRIP12 OS=Mus musculus OX=10090 GN=Trip12 PE=1 SV=1	G5E870	Trip12	224 kDa		2	0
Far upstream element-binding protein 2 OS=Mus musculus OX=10090 GN=Khsrp PE=1 SV=2	Q3U0V1	Khsrp	77 kDa	TRUE	2	0
Eukaryotic translation initiation factor 4B OS=Mus musculus OX=10090 GN=Eif4b PE=1 SV=1	Q8BGD9	Eif4b	69 kDa		2	0
Pre-mRNA-processing factor 6 OS=Mus musculus OX=10090 GN=Prpf6 PE=1 SV=1	Q91YR7	Prpf6	107 kDa		2	0
Calcyclin-binding protein OS=Mus musculus OX=10090 GN=Cacybp PE=1 SV=1	Q9CXW3	Cacybp	27 kDa		2	0
Adenosylhomocysteinase OS=Mus musculus OX=10090 GN=Ahcy PE=1 SV=3	P50247	Ahcy	48 kDa		2	0
Eukaryotic peptide chain release factor GTP-binding subunit ERF3A OS=Mus musculus OX=10090 GN=Gspt1 PE=1 SV=2	Q8R050	Gspt1	69 kDa		2	0
Cluster of THO complex subunit 4 OS=Mus musculus OX=10090 GN=Alyref PE=1 SV=3 (O08583)	O08583 [2]	Alyref	27 kDa	TRUE	2	0
Proline-, glutamic acid- and leucine-rich protein 1 OS=Mus musculus OX=10090 GN=Pelp1 PE=1 SV=2	Q9DBD5	Pelp1	118 kDa		2	0
Sideroflexin-1 OS=Mus musculus OX=10090 GN=Sfxn1 PE=1 SV=3	Q99JR1	Sfxn1	36 kDa		2	0
Probable ATP-dependent RNA helicase DDX49 OS=Mus musculus OX=10090 GN=Ddx49 PE=2 SV=1	Q4FZF3	Ddx49	54 kDa		2	0
Junction plakoglobin OS=Mus musculus OX=10090 GN=Jup PE=1 SV=3	Q02257	Jup	82 kDa		2	0
Proteasome subunit beta type-6 OS=Mus musculus OX=10090 GN=Psmb6 PE=1 SV=3	Q60692	Psmb6	25 kDa		2	0
WD40 repeat-containing protein SMU1 OS=Mus musculus OX=10090 GN=Smu1 PE=2 SV=2	Q3UKJ7	Smu1	58 kDa		2	0
Protein transport protein Sec31A OS=Mus musculus OX=10090 GN=Sec31a PE=1 SV=2	Q3UPL0	Sec31a	134 kDa		2	0
ATP-dependent RNA helicase DHX30 OS=Mus musculus OX=10090 GN=Dhx30 PE=1 SV=1	Q99PU8	Dhx30	137 kDa		2	0
DNA replication licensing factor MCM2 OS=Mus musculus OX=10090 GN=Mcm2 PE=1 SV=3	P97310	Mcm2	102 kDa		2	0
Pleckstrin homology domain-containing family F member 2 OS=Mus musculus OX=10090 GN=Plekhf2 PE=1 SV=1	Q91WB4	Plekhf2	28 kDa		2	0
H/ACA ribonucleoprotein complex subunit 2 OS=Mus musculus OX=10090 GN=Nhp2 PE=1 SV=1	Q9CRB2	Nhp2	17 kDa		2	0
Proteasome subunit alpha type-6 OS=Mus musculus OX=10090 GN=Psma6 PE=1 SV=1	Q9QUM9	Psma6	27 kDa		2	0
Proteasome subunit alpha type-4 OS=Mus musculus OX=10090 GN=Psma4 PE=1 SV=1	Q9R1P0	Psma4	29 kDa		2	0
Cell division cycle 5-like protein OS=Mus musculus OX=10090 GN=Cdc5l PE=1 SV=2	Q6A068	Cdc5l	92 kDa		2	0
Exosome RNA helicase MTR4 OS=Mus musculus OX=10090 GN=Mtrex PE=1 SV=1	Q9CZU3	Mtrex	118 kDa		2	0
Serine/threonine-protein kinase Chk1 OS=Mus musculus OX=10090 GN=Chek1 PE=1 SV=2	O35280	Chek1	54 kDa		2	0
Mortality factor 4-like protein 2 OS=Mus musculus OX=10090 GN=Morf4l2 PE=1 SV=1	Q9R0Q4	Morf4l2	32 kDa		2	0
Basic leucine zipper and W2 domain-containing protein 1 OS=Mus musculus OX=10090 GN=Bzw1 PE=1 SV=1	Q9CQC6	Bzw1	48 kDa		2	0
Protein FAM76B OS=Mus musculus OX=10090 GN=Fam76b PE=1 SV=1	Q80XP8	Fam76b	39 kDa		2	0
Microtubule-associated protein RP/EB family member 1 OS=Mus musculus OX=10090 GN=Mapre1 PE=1 SV=3	Q61166	Mapre1	30 kDa		2	0
Enhancer of rudimentary homolog OS=Mus musculus OX=10090 GN=Erh PE=1 SV=1	P84089	Erh	12 kDa		2	0
Catenin beta-1 OS=Mus musculus OX=10090 GN=Ctnnb1 PE=1 SV=1	Q02248	Ctnnb1	85 kDa		2	0
Eukaryotic translation initiation factor 3 subunit H OS=Mus musculus OX=10090 GN=Eif3h PE=1 SV=1	Q91WK2	Eif3h	40 kDa		2	0
N-alpha-acetyltransferase 25, NatB auxiliary subunit OS=Mus musculus OX=10090 GN=Naa25 PE=1 SV=1	Q8BWZ3	Naa25	112 kDa		2	0
Cluster of Chromodomain-helicase-DNA-binding protein 4 OS=Mus musculus OX=10090 GN=Chd4 PE=1 SV=1 (Q6PDQ2)	Q6PDQ2 [2]	Chd4	218 kDa	TRUE	3	1

### Sheet: IP-MS_GOBioProc
GO biological process complete	Interactors in set	Expected	Over/under-represented	Fold enrichment	Raw p-value	FDR
cellular nitrogen compound metabolic process (GO:0034641)	53	10.33	+	5.13	8.17e-28	1.29e-23
nucleic acid metabolic process (GO:0090304)	44	6.48	+	6.79	8.08e-27	6.38e-23
macromolecule metabolic process (GO:0043170)	64	19.37	+	3.3	5.04e-25	2.65e-21
nucleobase-containing compound metabolic process (GO:0006139)	45	8.06	+	5.58	4.59e-24	1.81e-20
heterocycle metabolic process (GO:0046483)	45	8.58	+	5.24	5.72e-23	1.8e-19
cellular aromatic compound metabolic process (GO:0006725)	45	8.86	+	5.08	2.08e-22	5.47e-19
nitrogen compound metabolic process (GO:0006807)	63	21.56	+	2.92	2.31e-21	5.2e-18
organic cyclic compound metabolic process (GO:1901360)	45	9.66	+	4.66	6.56e-21	1.29e-17
primary metabolic process (GO:0044238)	63	23.63	+	2.67	3.75e-19	6.57e-16
organic substance metabolic process (GO:0071704)	65	25.52	+	2.55	4.32e-19	6.82e-16
gene expression (GO:0010467)	36	6.57	+	5.48	2.53e-18	3.63e-15
metabolic process (GO:0008152)	65	27.47	+	2.37	2.83e-17	3.72e-14
cellular metabolic process (GO:0044237)	61	23.97	+	2.54	4.57e-17	5.55e-14
mRNA metabolic process (GO:0016071)	20	2	+	10.02	1.06e-14	1.2e-11
DNA metabolic process (GO:0006259)	21	2.35	+	8.95	1.76e-14	1.85e-11
RNA metabolic process (GO:0016070)	27	4.49	+	6.02	1.88e-14	1.85e-11
cellular macromolecule metabolic process (GO:0044260)	46	14.92	+	3.08	2.14e-14	1.99e-11
DNA repair (GO:0006281)	18	1.63	+	11.07	5.44e-14	4.77e-11
RNA splicing (GO:0008380)	16	1.23	+	13	1.54e-13	1.28e-10
cellular macromolecule biosynthetic process (GO:0034645)	24	4.3	+	5.58	3.76e-12	2.97e-09
mRNA processing (GO:0006397)	16	1.56	+	10.29	4.67e-12	3.51e-09
macromolecule biosynthetic process (GO:0009059)	24	4.36	+	5.51	4.91e-12	3.53e-09
RNA processing (GO:0006396)	20	2.86	+	6.99	6.74e-12	4.62e-09
ribonucleoprotein complex biogenesis (GO:0022613)	15	1.49	+	10.06	3.2e-11	2.1e-08
cellular response to DNA damage stimulus (GO:0006974)	18	2.49	+	7.24	5.24e-11	3.31e-08
translational initiation (GO:0006413)	8	0.21	+	39	8.4e-11	5.1e-08
regulation of nucleobase-containing compound metabolic process (GO:0019219)	39	13.88	+	2.81	1.55e-10	9.05e-08
cellular response to stress (GO:0033554)	24	5.37	+	4.47	3.44e-10	1.94e-07
chromatin organization involved in regulation of transcription (GO:0034401)	9	0.39	+	22.98	4.06e-10	2.21e-07
regulation of nitrogen compound metabolic process (GO:0051171)	47	20.6	+	2.28	6.92e-10	3.64e-07
RNA localization (GO:0006403)	10	0.63	+	15.96	1.17e-09	5.96e-07
posttranscriptional regulation of gene expression (GO:0010608)	14	1.65	+	8.49	1.29e-09	6.38e-07
chromosome organization (GO:0051276)	19	3.51	+	5.42	1.64e-09	7.6e-07
ribonucleoprotein complex subunit organization (GO:0071826)	10	0.65	+	15.32	1.7e-09	7.68e-07
regulation of cellular macromolecule biosynthetic process (GO:2000112)	37	13.6	+	2.72	1.61e-09	7.68e-07
regulation of cellular biosynthetic process (GO:0031326)	38	14.36	+	2.65	1.82e-09	7.98e-07
regulation of macromolecule biosynthetic process (GO:0010556)	37	13.76	+	2.69	2.22e-09	9.46e-07
regulation of primary metabolic process (GO:0080090)	47	21.2	+	2.22	2.35e-09	9.78e-07
regulation of biosynthetic process (GO:0009889)	38	14.64	+	2.59	3.19e-09	1.29e-06
regulation of macromolecule metabolic process (GO:0060255)	48	22.67	+	2.12	6.31e-09	2.49e-06
chromatin organization (GO:0006325)	15	2.41	+	6.24	1.82e-08	7.01e-06
regulation of gene expression (GO:0010468)	40	16.95	+	2.36	1.99e-08	7.3e-06
ribonucleoprotein complex assembly (GO:0022618)	9	0.63	+	14.36	1.98e-08	7.46e-06
positive regulation of nucleobase-containing compound metabolic process (GO:0045935)	24	6.65	+	3.61	2.18e-08	7.82e-06
regulation of cellular metabolic process (GO:0031323)	46	21.96	+	2.09	2.53e-08	8.86e-06
regulation of RNA metabolic process (GO:0051252)	34	12.97	+	2.62	2.88e-08	9.87e-06
cellular biosynthetic process (GO:0044249)	25	7.35	+	3.4	3.21e-08	1.08e-05
organic substance biosynthetic process (GO:1901576)	25	7.64	+	3.27	6.88e-08	2.22e-05
regulation of translation (GO:0006417)	11	1.26	+	8.73	6.8e-08	2.23e-05
positive regulation of RNA metabolic process (GO:0051254)	22	6.03	+	3.65	8.19e-08	2.44e-05
cellular nitrogen compound biosynthetic process (GO:0044271)	18	4.01	+	4.49	8.06e-08	2.45e-05
chromatin organization involved in negative regulation of transcription (GO:0097549)	7	0.34	+	20.63	7.93e-08	2.46e-05
regulation of metabolic process (GO:0019222)	48	24.41	+	1.97	7.91e-08	2.5e-05
nucleic acid transport (GO:0050657)	8	0.55	+	14.59	1.13e-07	3.25e-05
RNA transport (GO:0050658)	8	0.55	+	14.59	1.13e-07	3.31e-05
establishment of RNA localization (GO:0051236)	8	0.56	+	14.4	1.25e-07	3.46e-05
biosynthetic process (GO:0009058)	25	7.88	+	3.17	1.24e-07	3.5e-05
positive regulation of cellular biosynthetic process (GO:0031328)	23	6.89	+	3.34	1.89e-07	5.15e-05
mRNA transport (GO:0051028)	7	0.4	+	17.71	2.12e-07	5.67e-05
positive regulation of nitrogen compound metabolic process (GO:0051173)	30	11.37	+	2.64	2.49e-07	6.55e-05
translation (GO:0006412)	10	1.13	+	8.82	2.55e-07	6.59e-05
positive regulation of biosynthetic process (GO:0009891)	23	7.04	+	3.26	2.82e-07	7.18e-05
positive regulation of macromolecule biosynthetic process (GO:0010557)	22	6.49	+	3.39	2.89e-07	7.24e-05
regulation of cellular amide metabolic process (GO:0034248)	11	1.47	+	7.51	2.95e-07	7.27e-05
DNA replication (GO:0006260)	8	0.64	+	12.47	3.57e-07	8.67e-05
regulation of RNA stability (GO:0043487)	7	0.44	+	16.04	4e-07	9.55e-05
peptide biosynthetic process (GO:0043043)	10	1.2	+	8.3	4.37e-07	0.000103
nucleobase-containing compound transport (GO:0015931)	8	0.68	+	11.85	5.17e-07	0.00012
macromolecule catabolic process (GO:0009057)	15	3.2	+	4.69	6.75e-07	0.000155
regulation of mRNA metabolic process (GO:1903311)	9	0.99	+	9.11	8.16e-07	0.000184
positive regulation of macromolecule metabolic process (GO:0010604)	31	12.73	+	2.43	8.54e-07	0.00019
cellular macromolecule catabolic process (GO:0044265)	14	2.85	+	4.91	9.85e-07	0.000216
positive regulation of cellular metabolic process (GO:0031325)	30	12.14	+	2.47	1.04e-06	0.000224
3'-UTR-mediated mRNA destabilization (GO:0061158)	4	0.07	+	59.59	1.23e-06	0.000262
RNA splicing, via transesterification reactions (GO:0000375)	8	0.79	+	10.17	1.57e-06	0.000322
RNA splicing, via transesterification reactions with bulged adenosine as nucleophile (GO:0000377)	8	0.79	+	10.17	1.57e-06	0.000326
positive regulation of gene expression (GO:0010628)	24	8.41	+	2.85	1.62e-06	0.000328
mRNA splicing, via spliceosome (GO:0000398)	8	0.79	+	10.17	1.57e-06	0.00033
regulation of gene expression, epigenetic (GO:0040029)	7	0.55	+	12.68	1.8e-06	0.000359
negative regulation of nitrogen compound metabolic process (GO:0051172)	24	8.66	+	2.77	2.69e-06	0.00053
regulation of mRNA stability (GO:0043488)	6	0.39	+	15.32	3.63e-06	0.000706
cellular protein metabolic process (GO:0044267)	27	10.89	+	2.48	4.31e-06	0.00083
amide biosynthetic process (GO:0043604)	10	1.58	+	6.32	4.72e-06	0.000886
negative regulation of cellular macromolecule biosynthetic process (GO:2000113)	18	5.33	+	3.38	4.71e-06	0.000895
positive regulation of metabolic process (GO:0009893)	31	13.82	+	2.24	5.24e-06	0.000972
cellular component biogenesis (GO:0044085)	23	8.37	+	2.75	5.43e-06	0.000996
negative regulation of macromolecule biosynthetic process (GO:0010558)	18	5.4	+	3.34	5.59e-06	0.00101
negative regulation of nucleobase-containing compound metabolic process (GO:0045934)	18	5.4	+	3.33	5.64e-06	0.00101
cellular component organization or biogenesis (GO:0071840)	39	19.81	+	1.97	6.33e-06	0.00112
peptide metabolic process (GO:0006518)	10	1.66	+	6.04	7.01e-06	0.00123
nucleus organization (GO:0006997)	6	0.45	+	13.3	7.9e-06	0.00137
cellular protein-containing complex assembly (GO:0034622)	12	2.5	+	4.8	8e-06	0.00137
negative regulation of cellular biosynthetic process (GO:0031327)	18	5.61	+	3.21	9.54e-06	0.00162
positive regulation of transcription, DNA-templated (GO:0045893)	18	5.62	+	3.2	9.8e-06	0.00163
positive regulation of transcription by RNA polymerase II (GO:0045944)	16	4.52	+	3.54	9.74e-06	0.00164
positive regulation of RNA biosynthetic process (GO:1902680)	18	5.64	+	3.19	1.02e-05	0.00165
positive regulation of nucleic acid-templated transcription (GO:1903508)	18	5.63	+	3.19	1.01e-05	0.00166
negative regulation of macromolecule metabolic process (GO:0010605)	25	10.04	+	2.49	1.04e-05	0.00167
regulation of mRNA catabolic process (GO:0061013)	6	0.48	+	12.57	1.07e-05	0.00171
negative regulation of cellular metabolic process (GO:0031324)	24	9.41	+	2.55	1.12e-05	0.00177
regulation of DNA metabolic process (GO:0051052)	9	1.38	+	6.5	1.17e-05	0.00183
mRNA destabilization (GO:0061157)	4	0.13	+	31.55	1.19e-05	0.00184
protein metabolic process (GO:0019538)	29	12.99	+	2.23	1.37e-05	0.00206
negative regulation of biosynthetic process (GO:0009890)	18	5.77	+	3.12	1.37e-05	0.00208
DNA recombination (GO:0006310)	7	0.76	+	9.2	1.37e-05	0.0021
negative regulation of gene expression (GO:0010629)	20	7.03	+	2.85	1.59e-05	0.00237
RNA destabilization (GO:0050779)	4	0.14	+	28.99	1.61e-05	0.00238
chromatin remodeling (GO:0006338)	6	0.53	+	11.25	1.96e-05	0.00287
protein-containing complex subunit organization (GO:0043933)	15	4.27	+	3.51	2.15e-05	0.00309
cellular process (GO:0009987)	73	56.08	+	1.3	2.14e-05	0.0031
response to cytokine (GO:0034097)	12	2.82	+	4.26	2.57e-05	0.00365
regulation of transcription, DNA-templated (GO:0006355)	27	11.94	+	2.26	2.6e-05	0.00367
regulation of RNA biosynthetic process (GO:2001141)	27	11.98	+	2.25	2.73e-05	0.00375
regulation of nucleic acid-templated transcription (GO:1903506)	27	11.97	+	2.26	2.69e-05	0.00376
response to stress (GO:0006950)	27	11.97	+	2.25	2.72e-05	0.00376
negative regulation of RNA metabolic process (GO:0051253)	16	5	+	3.2	3.33e-05	0.00454
positive regulation of mRNA metabolic process (GO:1903313)	5	0.36	+	13.97	3.75e-05	0.00506
histone modification (GO:0016570)	8	1.23	+	6.48	3.79e-05	0.00506
covalent chromatin modification (GO:0016569)	8	1.25	+	6.38	4.2e-05	0.00557
histone H2A acetylation (GO:0043968)	3	0.06	+	47.32	5.38e-05	0.00708
negative regulation of metabolic process (GO:0009892)	25	10.98	+	2.28	5.48e-05	0.00715
positive regulation of mRNA catabolic process (GO:0061014)	4	0.2	+	20.24	6.02e-05	0.00779
ubiquitin-dependent protein catabolic process (GO:0006511)	9	1.82	+	4.95	9.45e-05	0.0121
regulation of DNA biosynthetic process (GO:2000278)	5	0.44	+	11.36	9.6e-05	0.0122
protein-containing complex assembly (GO:0065003)	13	3.77	+	3.45	9.74e-05	0.0123
DNA conformation change (GO:0071103)	6	0.72	+	8.29	0.000102	0.0127
proteasomal ubiquitin-independent protein catabolic process (GO:0010499)	3	0.08	+	36.57	0.000107	0.0133
modification-dependent protein catabolic process (GO:0019941)	9	1.86	+	4.84	0.000112	0.0138
ribosome biogenesis (GO:0042254)	7	1.07	+	6.52	0.000115	0.014
proteasome-mediated ubiquitin-dependent protein catabolic process (GO:0043161)	7	1.1	+	6.38	0.00013	0.0156
modification-dependent macromolecule catabolic process (GO:0043632)	9	1.9	+	4.74	0.000129	0.0157
protein catabolic process (GO:0030163)	10	2.39	+	4.18	0.000147	0.0175
regulation of chromatin organization (GO:1902275)	6	0.78	+	7.73	0.000147	0.0176
heterochromatin assembly (GO:0031507)	3	0.09	+	32.18	0.000151	0.0178
chromatin silencing (GO:0006342)	4	0.26	+	15.11	0.000176	0.0206
cellular response to cytokine stimulus (GO:0071345)	10	2.45	+	4.08	0.000179	0.0208
regulation of alternative mRNA splicing, via spliceosome (GO:0000381)	4	0.27	+	14.9	0.000185	0.0213
organelle organization (GO:0006996)	25	11.75	+	2.13	0.000188	0.0215
signaling (GO:0023052)	6	19.08	-	0.31	0.000208	0.0236
proteasomal protein catabolic process (GO:0010498)	7	1.19	+	5.88	0.000212	0.0239
cellular amide metabolic process (GO:0043603)	10	2.52	+	3.97	0.000222	0.0248
regulation of transcription by RNA polymerase II (GO:0006357)	21	8.97	+	2.34	0.00023	0.0255
RNA catabolic process (GO:0006401)	5	0.55	+	9.12	0.000258	0.0285
regulation of telomere maintenance (GO:0032204)	4	0.3	+	13.41	0.000272	0.0299
negative regulation of gene expression, epigenetic (GO:0045814)	4	0.3	+	13.24	0.000285	0.031
proteolysis involved in cellular protein catabolic process (GO:0051603)	9	2.12	+	4.25	0.000288	0.0311
organic substance catabolic process (GO:1901575)	15	5.41	+	2.77	0.000294	0.0316
regulation of protein metabolic process (GO:0051246)	22	10.07	+	2.18	0.000309	0.0327
DNA packaging (GO:0006323)	5	0.57	+	8.76	0.000309	0.0329
cellular component organization (GO:0016043)	34	19.08	+	1.78	0.000323	0.034
gene silencing (GO:0016458)	5	0.58	+	8.59	0.000337	0.0352
base-excision repair (GO:0006284)	3	0.13	+	23.66	0.000351	0.0364
negative regulation of mRNA metabolic process (GO:1903312)	4	0.32	+	12.33	0.00037	0.0382
cellular protein catabolic process (GO:0044257)	9	2.2	+	4.1	0.000374	0.0383
regulation of histone modification (GO:0031056)	5	0.6	+	8.33	0.000388	0.0395
negative regulation of biological process (GO:0048519)	34	19.51	+	1.74	0.000395	0.0399
negative regulation of cellular process (GO:0048523)	32	17.84	+	1.79	0.000408	0.041
DNA damage checkpoint (GO:0000077)	4	0.34	+	11.79	0.000436	0.0433
organonitrogen compound metabolic process (GO:1901564)	30	16.29	+	1.84	0.000434	0.0434
heterochromatin organization (GO:0070828)	3	0.14	+	21.17	0.000476	0.0469
protein localization to cytoplasmic stress granule (GO:1903608)	2	0.03	+	76.61	0.000483	0.047
rDNA heterochromatin assembly (GO:0000183)	2	0.03	+	76.61	0.000483	0.0473
