## Supplementary material for "DOT1L bridges transcription and heterochromatin formation at pericentromeres": Table S5: embryo RNA-seq

### Sheet: upregulated_embryo_DOT1Li
gene	baseMean	log2FoldChange	lfcSE	stat	pvalue	padj
Pmaip1	377.993	1.93904	0.381745	5.0794	3.79e-07	0.000454469
Trim11	503.793	1.67171	0.374381	4.46527	8e-06	0.00269559
Ptch1	533.104	1.61044	0.447981	3.59488	0.000324536	0.0322066
Pou4f1	444.914	1.60513	0.378789	4.23753	2.26e-05	0.0054073
Dazl	416.769	1.52246	0.36785	4.13881	3.49e-05	0.00773327
Ciz1	333.399	1.5044	0.404995	3.71462	0.000203511	0.0239063
H1fx	525.109	1.49826	0.37057	4.04311	5.27e-05	0.0110524
Zswim8	425.637	1.49747	0.444296	3.37042	0.000750539	0.0476962
Ppp2r5a	555.805	1.42519	0.366063	3.89328	9.89e-05	0.0157986
Fnip2	812.445	1.28292	0.279159	4.59567	4.31e-06	0.0017602
Ing2	548.939	1.27347	0.340956	3.73499	0.000187722	0.0231017
Tchh	582.234	1.21563	0.35661	3.40885	0.000652366	0.0451589
Gcm1	501.481	1.15417	0.343095	3.36399	0.000768231	0.0484235
Fnip1	1124.58	1.13046	0.253839	4.45347	8.45e-06	0.00272955
Zc3hav1	559.165	1.11928	0.316982	3.53106	0.000413901	0.0364431
Arid4a	1226	1.07783	0.234028	4.60557	4.11e-06	0.0017602
Dlst	613.685	1.06208	0.294991	3.60037	0.000317763	0.0319951
Rragc	695.248	1.02719	0.294327	3.48998	0.00048306	0.0378299
Slc39a6	1225.18	1.01652	0.272022	3.73689	0.000186308	0.0231017
Bcor	2675.09	1.00918	0.219246	4.60294	4.17e-06	0.0017602
Trim8	1442.74	1.00097	0.289858	3.45331	0.000553747	0.0420902
Sdc4	2158.35	0.991252	0.275962	3.59198	0.000328173	0.0322066
Ppp3r1	1033.09	0.86048	0.242016	3.55547	0.000377311	0.0348249
Arap2	1987.5	0.832821	0.202761	4.10741	4e-05	0.00861718
Os9	1130.42	0.795065	0.23674	3.35838	0.000783996	0.0487249
Trp53inp1	2647.4	0.735283	0.167317	4.39455	1.11e-05	0.00331
Ahcyl1	2114.67	0.720065	0.204113	3.52778	0.000419055	0.0364431
Ttc14	2063.91	0.715947	0.193756	3.69509	0.000219806	0.0250611
Mtdh	3154.31	0.697458	0.180099	3.87263	0.000107665	0.0163672
Zfc3h1	4302.09	0.695169	0.151982	4.57401	4.78e-06	0.00185477
Hsp90b1	3859.34	0.666807	0.158575	4.205	2.61e-05	0.00595352
Vps35	2901.8	0.575245	0.163713	3.51374	0.000441848	0.0364431
Calr	7030.68	0.562423	0.141705	3.96898	7.22e-05	0.0136491
Rbbp6	6345.94	0.558678	0.152393	3.66602	0.000246351	0.0267405
Fip1l1	4283.67	0.5478	0.142901	3.83342	0.000126374	0.0185214
Rrbp1	8661.81	0.508079	0.133342	3.81034	0.000138776	0.0195624
Hnrnpul2	6589.52	0.472937	0.139481	3.39068	0.000697187	0.0458076

### Sheet: downregulated_embryo_DOT1Li
gene	baseMean	log2FoldChange	lfcSE	stat	pvalue	padj
Slc30a2	1024.48	-1.51088	0.322333	-4.68731	2.77e-06	0.00153298
Ubiad1	382.115	-1.47284	0.430452	-3.42162	0.000622501	0.0451589
Id3	703.811	-1.36309	0.350321	-3.89096	9.98e-05	0.0157986
Zan	1131.07	-1.32354	0.255312	-5.184	2.17e-07	0.000336753
Zfp109	419.179	-1.28743	0.376226	-3.42197	0.000621698	0.0451589
Socs3	4744.85	-1.13958	0.212056	-5.37394	7.7e-08	0.000199081
Whamm	1125.26	-1.08195	0.24875	-4.34956	1.36e-05	0.00377718
Aurkc	954.907	-1.01173	0.276129	-3.66397	0.000248332	0.0267405
Tdgf1	1102.52	-0.977107	0.251772	-3.88093	0.000104059	0.0161354
Grin1	1795.52	-0.968318	0.191212	-5.0641	4.1e-07	0.000454469
Cyb561a3	858.204	-0.948043	0.269497	-3.51782	0.000435107	0.0364431
Ryr2	1013.31	-0.942103	0.277132	-3.39947	0.000675161	0.0452343
Prkcz	1121.29	-0.927612	0.231767	-4.00236	6.27e-05	0.0121557
Psmg2	803.778	-0.90808	0.266722	-3.4046	0.000662616	0.0452343
Fiz1	1834.11	-0.907582	0.262287	-3.46027	0.000539634	0.0414236
Tfcp2l1	8348.93	-0.888121	0.145996	-6.08318	1.18e-09	9.13e-06
Frmpd1	1084.15	-0.876898	0.244966	-3.57968	0.000344021	0.0329284
Atg16l2	1072.16	-0.866732	0.247666	-3.4996	0.000465965	0.0376597
Piwil2	2398.51	-0.866453	0.23252	-3.72636	0.000194263	0.0231711
Fubp1	4661	-0.865781	0.198523	-4.36111	1.29e-05	0.00371574
Steap3	1084.88	-0.862663	0.236352	-3.6499	0.000262337	0.0278617
Abcc3	1412.08	-0.852882	0.241584	-3.53037	0.000414972	0.0364431
Gjb3	1066.62	-0.841757	0.232279	-3.62391	0.000290184	0.0299973
Slc43a3	1911.09	-0.82468	0.19361	-4.25949	2.05e-05	0.0054073
Cilp	1044.99	-0.822534	0.23542	-3.49389	0.000476029	0.0376597
Jarid2	20512.4	-0.800958	0.161703	-4.95327	7.3e-07	0.000707249
Ttc7b	1313.64	-0.781967	0.230372	-3.39437	0.000687873	0.0455819
Epha4	1995.23	-0.778136	0.207178	-3.75587	0.000172739	0.0223207
2810474O19Rik	6540.15	-0.719899	0.149922	-4.80181	1.57e-06	0.00118261
Fbp2	3006.38	-0.709018	0.167206	-4.24039	2.23e-05	0.0054073
Nedd4l	4767.99	-0.685968	0.14883	-4.60906	4.04e-06	0.0017602
Bcl2l14	2825.06	-0.683315	0.194037	-3.52158	0.00042899	0.0364431
Hdac5	2564.04	-0.677852	0.198625	-3.41273	0.000643158	0.0451589
Zfp710	4643.31	-0.671556	0.195118	-3.4418	0.000577862	0.0434968
Csrp1	2538.77	-0.665781	0.194776	-3.41819	0.000630398	0.0451589
Tnrc18	17608.3	-0.648365	0.160719	-4.03415	5.48e-05	0.0111809
Rreb1	13174.6	-0.647293	0.144324	-4.48499	7.29e-06	0.00256963
Lmo7	7385.57	-0.644597	0.164189	-3.92595	8.64e-05	0.0152206
Esrrb	6898.65	-0.639555	0.134907	-4.74072	2.13e-06	0.00135981
Kif13b	3187.91	-0.625436	0.163879	-3.81645	0.000135386	0.019438
Rpl10	13622.1	-0.623194	0.120024	-5.19225	2.08e-07	0.000336753
Calcoco2	26832.1	-0.619235	0.109606	-5.64963	1.61e-08	6.23e-05
Mt2	9715.01	-0.618899	0.128869	-4.80254	1.57e-06	0.00118261
Mum1	2232.04	-0.616574	0.182757	-3.37373	0.000741576	0.0476962
Cul5	18118.1	-0.612438	0.132415	-4.62514	3.74e-06	0.0017602
Btrc	4711.28	-0.605583	0.160367	-3.77624	0.000159215	0.0220428
Bhmt	16953.5	-0.601451	0.141762	-4.24269	2.21e-05	0.0054073
Pink1	2565.93	-0.572435	0.168422	-3.39881	0.000676793	0.0452343
Spns1	12667.5	-0.565208	0.124471	-4.54088	5.6e-06	0.00206824
Crxos	12551.6	-0.562571	0.117477	-4.78879	1.68e-06	0.00118261
Rragd	4927.41	-0.554728	0.152131	-3.64638	0.000265959	0.0278646
Satb1	6115.08	-0.554133	0.150603	-3.67944	0.000233751	0.0258896
Prmt5	6966.68	-0.546386	0.155471	-3.51439	0.000440765	0.0364431
Cux1	3730.77	-0.542452	0.154012	-3.52215	0.00042807	0.0364431
Mta3	10344.6	-0.54004	0.134713	-4.00882	6.1e-05	0.0121312
Wdtc1	10910.1	-0.531581	0.125567	-4.23343	2.3e-05	0.0054073
Lars2	24336	-0.521923	0.133295	-3.91556	9.02e-05	0.0152206
Gpd2	13077.9	-0.515056	0.116064	-4.43769	9.09e-06	0.00281993
Alppl2	48860.8	-0.501871	0.106174	-4.72687	2.28e-06	0.00135981
Myl6	3890.27	-0.498609	0.148492	-3.35783	0.000785582	0.0487249
Hmga2	6948.08	-0.495981	0.14546	-3.40974	0.000650258	0.0451589
Pou5f1	16834.3	-0.495975	0.125151	-3.96301	7.4e-05	0.0136622
Myh10	9721.14	-0.488796	0.131034	-3.73029	0.000191258	0.0231691
Prc1	10769.6	-0.4838	0.130415	-3.70969	0.000207515	0.0240129
Rnf40	4931.64	-0.479678	0.140133	-3.42302	0.000619285	0.0451589
Sun1	11966	-0.471716	0.120481	-3.91526	9.03e-05	0.0152206
Uba1	15326	-0.47027	0.120861	-3.89101	9.98e-05	0.0157986
Pik3cb	6818.26	-0.468732	0.13415	-3.4941	0.000475658	0.0376597
Rpl3	23944.5	-0.455639	0.115911	-3.93095	8.46e-05	0.0152206
Ppp6r3	9710.56	-0.453627	0.127422	-3.56002	0.000370823	0.0346384
Trim43b	47557.4	-0.444945	0.127313	-3.49489	0.000474259	0.0376597
Cenpe	23826.5	-0.443474	0.11804	-3.75699	0.000171972	0.0223207
Gtf3c1	11428.5	-0.442499	0.118258	-3.74182	0.000182693	0.0231017
Fbxl20	9013.92	-0.440121	0.122736	-3.58592	0.000335888	0.0325518
Dppa5a	7322.14	-0.428742	0.127109	-3.37302	0.000743485	0.0476962
Stip1	44670.5	-0.426896	0.111375	-3.83295	0.000126613	0.0185214
Ppfibp2	8309	-0.419313	0.12437	-3.37148	0.000747643	0.0476962
Lrpap1	20361.3	-0.417216	0.110825	-3.76463	0.000166799	0.0222964
Fbxo15	49932.8	-0.413853	0.116959	-3.53845	0.000402487	0.0364431
Gulo	10603.7	-0.41288	0.120801	-3.41784	0.000631191	0.0451589
Psat1	13199.2	-0.41074	0.120805	-3.40003	0.000673781	0.0452343
Actn4	19952.3	-0.402735	0.111856	-3.60047	0.00031764	0.0319951
Rpl7	29096.3	-0.399858	0.106209	-3.7648	0.000166682	0.0222964
Trip12	24070.2	-0.397837	0.108066	-3.68144	0.000231922	0.0258896
Rps26	17389.9	-0.396091	0.110972	-3.56927	0.000357976	0.0338462
Macf1	33282.2	-0.379053	0.111015	-3.41442	0.00063918	0.0451589
Cad	21861.7	-0.378054	0.109112	-3.46483	0.000530568	0.0411349
Rps3	26055.6	-0.377201	0.107266	-3.51648	0.000437306	0.0364431

### Sheet: upregulated_embryo_GOBioProc
Gene Set Name	# Genes in Gene Set (K)	Description	# Genes in Overlap (k)	k/K	p-value	FDR q-value
GOBP_APOPTOTIC_PROCESS	1931	A programmed cell death process which begins when a cell receives an internal (e.g. DNA damage) or external signal (e.g. an extracellular death ligand), and proceeds through a series of biochemical events (signaling pathway phase) which trigger an execution phase. The execution phase is the last step of an apoptotic process, and is typically characterized by rounding-up of the cell, retraction of…	13	0.0067	8.12e-09	6.08e-05
GOBP_NEGATIVE_REGULATION_OF_NUCLEOBASE_CONTAINING_COMPOUND_METABOLIC_PROCESS	1519	Any cellular process that stops, prevents, or reduces the frequency, rate or extent of the chemical reactions and pathways involving nucleobases, nucleosides, nucleotides and nucleic acids. [GOC:go_curators]	11	0.0072	7.26e-08	0.000272
GOBP_CELLULAR_MACROMOLECULE_LOCALIZATION	1981	Any process in which a macromolecule is transported to, and/or maintained in, a specific location at the level of a cell. Localization at the cellular level encompasses movement within the cell, from within the cell to the cell surface, or from one location to another at the surface of a cell. [GOC:mah]	12	0.0061	1.13e-07	0.000281
GOBP_POSITIVE_REGULATION_OF_NUCLEOBASE_CONTAINING_COMPOUND_METABOLIC_PROCESS	1857	Any cellular process that activates or increases the frequency, rate or extent of the chemical reactions and pathways involving nucleobases, nucleosides, nucleotides and nucleic acids. [GOC:go_curators]	11	0.0059	5.42e-07	0.00101
GOBP_POSITIVE_REGULATION_OF_BIOSYNTHETIC_PROCESS	1957	Any process that activates or increases the frequency, rate or extent of the chemical reactions and pathways resulting in the formation of substances. [GOC:go_curators]	11	0.0056	9.1e-07	0.00136
GOBP_NEGATIVE_REGULATION_OF_BIOSYNTHETIC_PROCESS	1686	Any process that stops, prevents, or reduces the rate of the chemical reactions and pathways resulting in the formation of substances. [GOC:go_curators]	10	0.0059	1.97e-06	0.00246
GOBP_REGULATION_OF_INTRACELLULAR_SIGNAL_TRANSDUCTION	1783	Any process that modulates the frequency, rate or extent of intracellular signal transduction. [GOC:dph, GOC:signaling, GOC:tb, GOC:TermGenie]	10	0.0056	3.25e-06	0.00348
GOBP_POSITIVE_REGULATION_OF_CELLULAR_COMPONENT_ORGANIZATION	1118	Any process that activates or increases the frequency, rate or extent of a process involved in the formation, arrangement of constituent parts, or disassembly of cell structures, including the plasma membrane and any external encapsulating structures such as the cell wall and cell envelope. [GOC:ai]	8	0.0072	6.45e-06	0.00603
GOBP_INTRACELLULAR_PROTEIN_TRANSPORT	1161	The directed movement of proteins in a cell, including the movement of proteins between specific compartments or structures within a cell, such as organelles of a eukaryotic cell. [GOC:mah]	8	0.0069	8.49e-06	0.00676
GOBP_CELLULAR_RESPONSE_TO_OXYGEN_CONTAINING_COMPOUND	1182	Any process that results in a change in state or activity of a cell (in terms of movement, secretion, enzyme production, gene expression, etc.) as a result of an oxygen-containing compound stimulus. [GOC:pr, GOC:TermGenie]	8	0.0068	9.67e-06	0.00676
GOBP_REGULATION_OF_CELLULAR_CATABOLIC_PROCESS	848	Any process that modulates the frequency, rate or extent of the chemical reactions and pathways resulting in the breakdown of substances, carried out by individual cells. [GOC:mah]	7	0.0083	1.06e-05	0.00676
GOBP_REGULATION_OF_MITOCHONDRION_ORGANIZATION	151	Any process that modulates the frequency, rate or extent of a process involved in the formation, arrangement of constituent parts, or disassembly of a mitochondrion. [GOC:dph, GOC:tb]	4	0.0265	1.13e-05	0.00676
GOBP_REGULATION_OF_AUTOPHAGY	328	Any process that modulates the frequency, rate or extent of autophagy. Autophagy is the process in which cells digest parts of their own cytoplasm. [GOC:dph, GOC:tb]	5	0.0152	1.22e-05	0.00676
GOBP_NEGATIVE_REGULATION_OF_TRANSCRIPTION_BY_RNA_POLYMERASE_II	872	Any process that stops, prevents, or reduces the frequency, rate or extent of transcription mediated by RNA polymerase II. [GOC:go_curators, GOC:txnOH]	7	0.008	1.26e-05	0.00676
GOBP_RESPONSE_TO_OXYGEN_CONTAINING_COMPOUND	1654	Any process that results in a change in state or activity of a cell or an organism (in terms of movement, secretion, enzyme production, gene expression, etc.) as a result of an oxygen-containing compound stimulus. [GOC:pr, GOC:TermGenie]	9	0.0054	1.42e-05	0.00678
GOBP_REGULATION_OF_CELL_DEATH	1659	Any process that modulates the rate or frequency of cell death. Cell death is the specific activation or halting of processes within a cell so that its vital functions markedly cease, rather than simply deteriorating gradually over time, which culminates in cell death. [GOC:dph, GOC:tb]	9	0.0054	1.45e-05	0.00678
GOBP_REGULATION_OF_SIGNAL_TRANSDUCTION_BY_P53_CLASS_MEDIATOR	177	Any process that modulates the frequency, rate or extent of signal transduction by p53 class mediator. [GOC:TermGenie]	4	0.0226	2.12e-05	0.00932
GOBP_REGULATION_OF_CATABOLIC_PROCESS	1006	Any process that modulates the frequency, rate, or extent of the chemical reactions and pathways resulting in the breakdown of substances. [GOC:go_curators]	7	0.007	3.16e-05	0.0131
GOBP_ATF6_MEDIATED_UNFOLDED_PROTEIN_RESPONSE	10	A series of molecular signals mediated by the endoplasmic reticulum membrane stress sensor ATF6 (activating transcription factor 6). Begins with activation of ATF6 in response to endoplasmic reticulum (ER) stress, and ends with regulation of a downstream cellular process, e.g. transcription. Under conditions of endoplasmic reticulum stress, ATF6 translocates to the Golgi where it is processed by …	2	0.2	3.67e-05	0.0141
GOBP_MACROMOLECULE_CATABOLIC_PROCESS	1429	The chemical reactions and pathways resulting in the breakdown of a macromolecule, any molecule of high relative molecular mass, the structure of which essentially comprises the multiple repetition of units derived, actually or conceptually, from molecules of low relative molecular mass. [GOC:mah]	8	0.0056	3.77e-05	0.0141
GOBP_PROTEIN_FOLDING_IN_ENDOPLASMIC_RETICULUM	11	A protein folding process that takes place in the endoplasmic reticulum (ER). Secreted, plasma membrane and organelle proteins are folded in the ER, assisted by chaperones and foldases (protein disulphide isomerases), and additional factors required for optimal folding (ATP, Ca2+ and an oxidizing environment to allow disulfide bond formation). [GOC:mah, GOC:vw]	2	0.1818	4.48e-05	0.0156
GOBP_INTRINSIC_APOPTOTIC_SIGNALING_PATHWAY_BY_P53_CLASS_MEDIATOR	75	A series of molecular signals in which an intracellular signal is conveyed to trigger the apoptotic death of a cell. The pathway is induced by the cell cycle regulator phosphoprotein p53, or an equivalent protein, and ends when the execution phase of apoptosis is triggered. [GOC:mah, GOC:mtg_apoptosis]	3	0.04	4.59e-05	0.0156
GOBP_POSITIVE_REGULATION_OF_CATABOLIC_PROCESS	450	Any process that activates or increases the frequency, rate or extent of the chemical reactions and pathways resulting in the breakdown of substances. [GOC:go_curators]	5	0.0111	5.5e-05	0.0179
GOBP_ESTABLISHMENT_OF_PROTEIN_LOCALIZATION	1982	The directed movement of a protein to a specific location. [GOC:bf]	9	0.0045	5.86e-05	0.0179
GOBP_POSITIVE_REGULATION_OF_PROTEIN_METABOLIC_PROCESS	1528	Any process that activates or increases the frequency, rate or extent of the chemical reactions and pathways involving a protein. [GOC:ai]	8	0.0052	6.05e-05	0.0179
GOBP_CELL_CYCLE_ARREST	235	A regulatory process that halts progression through the cell cycle during one of the normal phases (G1, S, G2, M). [GOC:dph, GOC:mah, GOC:tb]	4	0.017	6.39e-05	0.0179
GOBP_POSITIVE_REGULATION_OF_MITOCHONDRION_ORGANIZATION	84	Any process that increases the frequency, rate or extent of a process involved in the formation, arrangement of constituent parts, or disassembly of a mitochondrion. [GOC:dph, GOC:tb]	3	0.0357	6.44e-05	0.0179
GOBP_NEGATIVE_REGULATION_OF_VIRAL_RELEASE_FROM_HOST_CELL	14	Any process that stops, prevents or reduces the frequency, rate or extent of viral release from host cell. [GOC:TermGenie, PMID:18305167]	2	0.1429	7.41e-05	0.0197
GOBP_NEGATIVE_REGULATION_OF_VIRAL_PROCESS	89	Any process that stops, prevents, or reduces the frequency, rate or extent of a multi-organism process in which a virus is a participant. [GOC:bf, GOC:jl]	3	0.0337	7.65e-05	0.0197
GOBP_REGULATION_OF_ORGANELLE_ORGANIZATION	1165	Any process that modulates the frequency, rate or extent of a process involved in the formation, arrangement of constituent parts, or disassembly of an organelle. [GOC:mah]	7	0.006	7.97e-05	0.0199
GOBP_NEGATIVE_REGULATION_OF_VIRAL_TRANSCRIPTION	15	Any process that stops, prevents, or reduces the frequency, rate or extent of viral transcription. [GOC:mah]	2	0.1333	8.54e-05	0.0206
GOBP_REGULATION_OF_PROTEIN_MODIFICATION_PROCESS	1627	Any process that modulates the frequency, rate or extent of the covalent alteration of one or more amino acid residues within a protein. [GOC:mah, GOC:tb]	8	0.0049	9.38e-05	0.0217
GOBP_CELLULAR_MACROMOLECULE_CATABOLIC_PROCESS	1200	The chemical reactions and pathways resulting in the breakdown of a macromolecule, any large molecule including proteins, nucleic acids and carbohydrates, as carried out by individual cells. [GOC:jl]	7	0.0058	9.59e-05	0.0217
GOBP_SIGNAL_TRANSDUCTION_BY_P53_CLASS_MEDIATOR	263	An intracellular signaling process that is induced by the cell cycle regulator phosphoprotein p53 or an equivalent protein. [GOC:mah]	4	0.0152	9.87e-05	0.0217
GOBP_PROCESS_UTILIZING_AUTOPHAGIC_MECHANISM	536	A cellular process involving delivery of a portion of the cytoplasm to lysosomes or to the plant or fungal vacuole that does not involve direct transport through the endocytic or vacuolar protein sorting (Vps) pathways. This process typically leads to degradation of the cargo; however, it can also be used to deliver resident proteins, such as in the cytoplasm-to-vacuole targeting (Cvt) pathway. […	5	0.0093	0.000125	0.0256
GOBP_INTRINSIC_APOPTOTIC_SIGNALING_PATHWAY	283	A series of molecular signals in which an intracellular signal is conveyed to trigger the apoptotic death of a cell. The pathway starts with reception of an intracellular signal (e.g. DNA damage, endoplasmic reticulum stress, oxidative stress etc.), and ends when the execution phase of apoptosis is triggered. The intrinsic apoptotic signaling pathway is crucially regulated by permeabilization of …	4	0.0141	0.000131	0.0256
GOBP_REGULATION_OF_PROTEIN_LOCALIZATION	874	Any process that modulates the frequency, rate or extent of any process in which a protein is transported to, or maintained in, a specific location. [GOC:dph, GOC:mah, GOC:tb]	6	0.0069	0.000134	0.0256
GOBP_REGULATION_OF_CELLULAR_PROTEIN_LOCALIZATION	547	Any process that modulates the frequency, rate or extent of cellular protein localization. Cellular protein localization is any process in which a protein is transported to, and/or maintained in, a specific location and encompasses movement within the cell, from within the cell to the cell surface, or from one location to another at the surface of a cell. [GO_REF:0000058, GOC:TermGenie, GOC:vw]	5	0.0091	0.000138	0.0256
GOBP_POSITIVE_REGULATION_OF_TRANSPORT	882	Any process that activates or increases the frequency, rate or extent of the directed movement of substances (such as macromolecules, small molecules, ions) into, out of or within a cell, or between cells, by means of some agent such as a transporter or pore. [GOC:ai]	6	0.0068	0.00014	0.0256
GOBP_POSITIVE_REGULATION_OF_SIGNALING	1725	Any process that activates, maintains or increases the frequency, rate or extent of a signaling process. [GOC:mtg_signal]	8	0.0046	0.000141	0.0256
GOBP_INTRACELLULAR_TRANSPORT	1730	The directed movement of substances within a cell. [GOC:ai]	8	0.0046	0.000143	0.0256
GOBP_REGULATION_OF_TRANSPORT	1730	Any process that modulates the frequency, rate or extent of the directed movement of substances (such as macromolecules, small molecules, ions) into, out of or within a cell, or between cells, by means of some agent such as a transporter or pore. [GOC:ai]	8	0.0046	0.000143	0.0256
GOBP_CELLULAR_RESPONSE_TO_ORGANIC_CYCLIC_COMPOUND	558	Any process that results in a change in state or activity of a cell (in terms of movement, secretion, enzyme production, gene expression, etc.) as a result of an organic cyclic compound stimulus. [GOC:mah]	5	0.009	0.000151	0.0256
GOBP_RESPONSE_TO_ENDOPLASMIC_RETICULUM_STRESS	295	Any process that results in a change in state or activity of a cell (in terms of movement, secretion, enzyme production, gene expression, etc.) as a result of a stress acting at the endoplasmic reticulum. ER stress usually results from the accumulation of unfolded or misfolded proteins in the ER lumen. [GOC:cjm, GOC:mah]	4	0.0136	0.000153	0.0256
GOBP_NEGATIVE_REGULATION_OF_VIRAL_ENTRY_INTO_HOST_CELL	20	Any process that stops, prevents, or reduces the frequency, rate or extent of the entry of viral entry into a host cell. [GOC:jl]	2	0.1	0.000154	0.0256
GOBP_RESPONSE_TO_ORGANIC_CYCLIC_COMPOUND	907	Any process that results in a change in state or activity of a cell or an organism (in terms of movement, secretion, enzyme production, gene expression, etc.) as a result of an organic cyclic compound stimulus. [GOC:ef]	6	0.0066	0.000163	0.0266
GOBP_APOPTOTIC_MITOCHONDRIAL_CHANGES	118	The morphological and physiological alterations undergone by mitochondria during apoptosis. [GOC:mah, GOC:mtg_apoptosis]	3	0.0254	0.000177	0.0267
GOBP_APOPTOTIC_SIGNALING_PATHWAY	580	A series of molecular signals which triggers the apoptotic death of a cell. The pathway starts with reception of a signal, and ends when the execution phase of apoptosis is triggered. [GOC:mtg_apoptosis]	5	0.0086	0.000181	0.0267
GOBP_REGULATION_OF_PHOSPHOPROTEIN_PHOSPHATASE_ACTIVITY	119	Any process that modulates the frequency, rate or extent of phosphoprotein phosphatase activity, the catalysis of the hydrolysis of phosphate from a phosphoprotein. [GOC:jp, PMID:11724821]	3	0.0252	0.000181	0.0267
GOBP_ORGANONITROGEN_COMPOUND_CATABOLIC_PROCESS	1332	The chemical reactions and pathways resulting in the breakdown of organonitrogen compound. [GOC:pr, GOC:TermGenie]	7	0.0053	0.000183	0.0267

### Sheet: downregulated_embryo_GOBiolProc
Gene Set Name	# Genes in Gene Set (K)	Description	# Genes in Overlap (k)	k/K	p-value	FDR q-value
GOBP_NEGATIVE_REGULATION_OF_NUCLEOBASE_CONTAINING_COMPOUND_METABOLIC_PROCESS	1519	Any cellular process that stops, prevents, or reduces the frequency, rate or extent of the chemical reactions and pathways involving nucleobases, nucleosides, nucleotides and nucleic acids. [GOC:go_curators]	20	0.0132	3.16e-11	2.37e-07
GOBP_COVALENT_CHROMATIN_MODIFICATION	461	The alteration of DNA or protein in chromatin by the covalent addition or removal of chemical groups. [GOC:mah, GOC:vw]	11	0.0239	3.41e-09	1.28e-05
GOBP_CHROMOSOME_ORGANIZATION	1244	A process that is carried out at the cellular level that results in the assembly, arrangement of constituent parts, or disassembly of chromosomes, structures composed of a very long molecule of DNA and associated proteins that carries hereditary information. This term covers covalent modifications at the molecular level as well as spatial relationships among the major components of a chromosome. …	16	0.0129	5.47e-09	1.36e-05
GOBP_CHROMATIN_ORGANIZATION	807	Any process that results in the specification, formation or maintenance of the physical structure of eukaryotic chromatin. [GOC:mah, GOC:vw, PMID:20404130]	13	0.0161	1.28e-08	2.39e-05
GOBP_NEGATIVE_REGULATION_OF_TRANSCRIPTION_BY_RNA_POLYMERASE_II	872	Any process that stops, prevents, or reduces the frequency, rate or extent of transcription mediated by RNA polymerase II. [GOC:go_curators, GOC:txnOH]	13	0.0149	3.16e-08	4.47e-05
GOBP_POSITIVE_REGULATION_OF_PROTEIN_MODIFICATION_PROCESS	1051	Any process that activates or increases the frequency, rate or extent of the covalent alteration of one or more amino acid residues within a protein. [GOC:mah, GOC:tb]	14	0.0133	3.59e-08	4.47e-05
GOBP_CELL_CYCLE	1872	The progression of biochemical and morphological phases and events that occur in a cell during successive cell replication or nuclear replication events. Canonically, the cell cycle comprises the replication and segregation of genetic material followed by the division of the cell, but in endocycles or syncytial cells nuclear replication or nuclear division may not be followed by cell division. [G…	18	0.0096	4.73e-08	5.06e-05
GOBP_NEGATIVE_REGULATION_OF_BIOSYNTHETIC_PROCESS	1686	Any process that stops, prevents, or reduces the rate of the chemical reactions and pathways resulting in the formation of substances. [GOC:go_curators]	17	0.0101	6.04e-08	5.65e-05
GOBP_PROTEIN_MODIFICATION_BY_SMALL_PROTEIN_CONJUGATION	957	A protein modification process in which one or more groups of a small protein, such as ubiquitin or a ubiquitin-like protein, are covalently attached to a target protein. [GOC:mah]	13	0.0136	9.27e-08	7.04e-05
GOBP_POSITIVE_REGULATION_OF_PROTEIN_METABOLIC_PROCESS	1528	Any process that activates or increases the frequency, rate or extent of the chemical reactions and pathways involving a protein. [GOC:ai]	16	0.0105	9.41e-08	7.04e-05
GOBP_BIOLOGICAL_PROCESS_INVOLVED_IN_SYMBIOTIC_INTERACTION	997	A process carried out by gene products in an organism that enable the organism to engage in a symbiotic relationship, a more or less intimate association, with another organism. The various forms of symbiosis include parasitism, in which the association is disadvantageous or destructive to one of the organisms; mutualism, in which the association is advantageous, or often necessary to one or both…	13	0.013	1.48e-07	0.000101
GOBP_CELLULAR_MACROMOLECULE_CATABOLIC_PROCESS	1200	The chemical reactions and pathways resulting in the breakdown of a macromolecule, any large molecule including proteins, nucleic acids and carbohydrates, as carried out by individual cells. [GOC:jl]	14	0.0117	1.81e-07	0.00011
GOBP_CELL_CYCLE_PROCESS	1415	The cellular process that ensures successive accurate and complete genome replication and chromosome segregation. [GOC:isa_complete, GOC:mtg_cell_cycle]	15	0.0106	2.14e-07	0.00011
GOBP_ESTABLISHMENT_OF_PROTEIN_LOCALIZATION_TO_ENDOPLASMIC_RETICULUM	121	The directed movement of a protein to a specific location in the endoplasmic reticulum. [GOC:mah]	6	0.0496	2.17e-07	0.00011
GOBP_REGULATION_OF_PROTEIN_MODIFICATION_PROCESS	1627	Any process that modulates the frequency, rate or extent of the covalent alteration of one or more amino acid residues within a protein. [GOC:mah, GOC:tb]	16	0.0098	2.2e-07	0.00011
GOBP_POSITIVE_REGULATION_OF_CELLULAR_COMPONENT_ORGANIZATION	1118	Any process that activates or increases the frequency, rate or extent of a process involved in the formation, arrangement of constituent parts, or disassembly of cell structures, including the plasma membrane and any external encapsulating structures such as the cell wall and cell envelope. [GOC:ai]	13	0.0116	5.42e-07	0.000253
GOBP_PROTEIN_LOCALIZATION_TO_ENDOPLASMIC_RETICULUM	149	A process in which a protein is transported to, or maintained in, a location within the endoplasmic reticulum. [GOC:mah]	6	0.0403	7.39e-07	0.000325
GOBP_PROTEIN_MODIFICATION_BY_SMALL_PROTEIN_CONJUGATION_OR_REMOVAL	1160	A protein modification process in which one or more groups of a small protein, such as ubiquitin or a ubiquitin-like protein, are covalently attached to or removed from a target protein. [GOC:mah]	13	0.0112	8.19e-07	0.00034
GOBP_MACROMOLECULE_CATABOLIC_PROCESS	1429	The chemical reactions and pathways resulting in the breakdown of a macromolecule, any molecule of high relative molecular mass, the structure of which essentially comprises the multiple repetition of units derived, actually or conceptually, from molecules of low relative molecular mass. [GOC:mah]	14	0.0098	1.45e-06	0.000568
GOBP_RESPONSE_TO_OXYGEN_CONTAINING_COMPOUND	1654	Any process that results in a change in state or activity of a cell or an organism (in terms of movement, secretion, enzyme production, gene expression, etc.) as a result of an oxygen-containing compound stimulus. [GOC:pr, GOC:TermGenie]	15	0.0091	1.52e-06	0.000568
GOBP_REGULATION_OF_CHROMOSOME_ORGANIZATION	273	Any process that modulates the frequency, rate or extent of a process involved in the formation, arrangement of constituent parts, or disassembly of a chromosome. [GOC:mah]	7	0.0256	1.76e-06	0.000626
GOBP_POSITIVE_REGULATION_OF_CHROMATIN_ORGANIZATION	100	Any process that activates or increases the frequency, rate or extent of chromatin organization. [GO_REF:0000058, GOC:pr, GOC:TermGenie, GOC:vw, PMID:654321]	5	0.05	2.24e-06	0.000763
GOBP_REGULATION_OF_CHROMATIN_ORGANIZATION	185	Any process that modulates the frequency, rate or extent of chromatin organization. [GO_REF:0000058, GOC:bf, GOC:TermGenie, GOC:vw, PMID:18314879]	6	0.0324	2.6e-06	0.000846
GOBP_COTRANSLATIONAL_PROTEIN_TARGETING_TO_MEMBRANE	107	The targeting of proteins to a membrane that occurs during translation. The transport of most secretory proteins, particularly those with more than 100 amino acids, into the endoplasmic reticulum lumen occurs in this manner, as does the import of some proteins into mitochondria. [ISBN:0716731363, PMID:10512867, PMID:16896215]	5	0.0467	3.13e-06	0.000977
GOBP_REGULATION_OF_CELL_MORPHOGENESIS	305	Any process that modulates the frequency, rate or extent of cell morphogenesis. Cell morphogenesis is the developmental process in which the shape of a cell is generated and organized. [GOC:isa_complete]	7	0.023	3.65e-06	0.00109
GOBP_VIRAL_GENE_EXPRESSION	198	A process by which a viral gene is converted into a mature gene product or products (proteins or RNA). This includes viral transcription, processing to produce a mature RNA product, and viral translation. [GOC:bf, GOC:jl, ISBN:0121585336]	6	0.0303	3.85e-06	0.00111
GOBP_NUCLEAR_TRANSCRIBED_MRNA_CATABOLIC_PROCESS_NONSENSE_MEDIATED_DECAY	120	The nonsense-mediated decay pathway for nuclear-transcribed mRNAs degrades mRNAs in which an amino-acid codon has changed to a nonsense codon; this prevents the translation of such mRNAs into truncated, and potentially harmful, proteins. [GOC:krc, GOC:ma, PMID:10025395]	5	0.0417	5.5e-06	0.00152
GOBP_POSITIVE_REGULATION_OF_PHOSPHORUS_METABOLIC_PROCESS	981	Any process that increases the frequency, rate or extent of the chemical reactions and pathways involving phosphorus or compounds containing phosphorus. [GOC:dph, GOC:tb]	11	0.0112	6.17e-06	0.00159
GOBP_CELLULAR_RESPONSE_TO_OXYGEN_CONTAINING_COMPOUND	1182	Any process that results in a change in state or activity of a cell (in terms of movement, secretion, enzyme production, gene expression, etc.) as a result of an oxygen-containing compound stimulus. [GOC:pr, GOC:TermGenie]	12	0.0102	6.18e-06	0.00159
GOBP_PROTEIN_POLYUBIQUITINATION	337	Addition of multiple ubiquitin groups to a protein, forming a ubiquitin chain. [ISBN:0815316194]	7	0.0208	7e-06	0.00174
GOBP_CELL_MORPHOGENESIS	1004	The developmental process in which the size or shape of a cell is generated and organized. [GOC:clt, GOC:dph, GOC:go_curators, GOC:tb]	11	0.011	7.67e-06	0.00178
GOBP_REGULATION_OF_ANATOMICAL_STRUCTURE_MORPHOGENESIS	1006	Any process that modulates the frequency, rate or extent of anatomical structure morphogenesis. [GOC:mah]	11	0.0109	7.81e-06	0.00178
GOBP_REGULATION_OF_CELL_CYCLE	1211	Any process that modulates the rate or extent of progression through the cell cycle. [GOC:ai, GOC:dph, GOC:tb]	12	0.0099	7.88e-06	0.00178
GOBP_REGULATION_OF_CELL_DEATH	1659	Any process that modulates the rate or frequency of cell death. Cell death is the specific activation or halting of processes within a cell so that its vital functions markedly cease, rather than simply deteriorating gradually over time, which culminates in cell death. [GOC:dph, GOC:tb]	14	0.0084	8.07e-06	0.00178
GOBP_POSITIVE_REGULATION_OF_PROTEIN_PHOSPHORYLATION	824	Any process that activates or increases the frequency, rate or extent of addition of phosphate groups to amino acids within a protein. [GOC:hjd]	10	0.0121	8.52e-06	0.00182
GOBP_ESTABLISHMENT_OF_PROTEIN_LOCALIZATION_TO_MEMBRANE	351	The directed movement of a protein to a specific location in a membrane. [GOC:ascb_2009, GOC:dph, GOC:tb]	7	0.0199	9.11e-06	0.00189
GOBP_PROTEIN_LOCALIZATION_TO_MEMBRANE	658	A process in which a protein is transported to, or maintained in, a specific location in a membrane. [GOC:mah]	9	0.0137	9.65e-06	0.0019
GOBP_APOPTOTIC_PROCESS	1931	A programmed cell death process which begins when a cell receives an internal (e.g. DNA damage) or external signal (e.g. an extracellular death ligand), and proceeds through a series of biochemical events (signaling pathway phase) which trigger an execution phase. The execution phase is the last step of an apoptotic process, and is typically characterized by rounding-up of the cell, retraction of…	15	0.0078	9.9e-06	0.0019
GOBP_MITOTIC_CELL_CYCLE	1032	Progression through the phases of the mitotic cell cycle, the most common eukaryotic cell cycle, which canonically comprises four successive phases called G1, S, G2, and M and includes replication of the genome and the subsequent segregation of chromosomes into daughter cells. In some variant cell cycles nuclear replication or nuclear division may not be followed by cell division, or G1 and G2 ph…	11	0.0107	9.92e-06	0.0019
GOBP_POST_TRANSLATIONAL_PROTEIN_MODIFICATION	361	The process of covalently altering one or more amino acids in a protein after the protein has been completely translated and released from the ribosome. [GOC:jsg]	7	0.0194	1.09e-05	0.00204
GOBP_REGULATION_OF_HISTONE_MODIFICATION	141	Any process that modulates the frequency, rate or extent of the covalent alteration of a histone. [GOC:mah]	5	0.0355	1.21e-05	0.0022
GOBP_POSITIVE_REGULATION_OF_TRANSFERASE_ACTIVITY	679	Any process that activates or increases the frequency, rate or extent of transferase activity, the catalysis of the transfer of a group, e.g. a methyl group, glycosyl group, acyl group, phosphorus-containing, or other groups, from a donor compound to an acceptor. [GOC:ai]	9	0.0133	1.24e-05	0.00221
GOBP_CELLULAR_MACROMOLECULE_LOCALIZATION	1981	Any process in which a macromolecule is transported to, and/or maintained in, a specific location at the level of a cell. Localization at the cellular level encompasses movement within the cell, from within the cell to the cell surface, or from one location to another at the surface of a cell. [GOC:mah]	15	0.0076	1.34e-05	0.00229
GOBP_ESTABLISHMENT_OF_PROTEIN_LOCALIZATION	1982	The directed movement of a protein to a specific location. [GOC:bf]	15	0.0076	1.35e-05	0.00229
GOBP_POSITIVE_REGULATION_OF_PROTEIN_KINASE_ACTIVITY	528	Any process that activates or increases the frequency, rate or extent of protein kinase activity. [GOC:go_curators]	8	0.0152	1.5e-05	0.00248
GOBP_MAINTENANCE_OF_CELL_NUMBER	148	Any process by which the numbers of cells of a particular type or in a tissue are maintained. [GOC:dos]	5	0.0338	1.52e-05	0.00248
GOBP_ACTIN_FILAMENT_BASED_MOVEMENT	150	Movement of organelles or other particles along actin filaments, or sliding of actin filaments past each other, mediated by motor proteins. [GOC:BHF, GOC:mah]	5	0.0333	1.63e-05	0.00259
GOBP_RESPONSE_TO_NITROGEN_COMPOUND	1117	Any process that results in a change in state or activity of a cell or an organism (in terms of movement, secretion, enzyme production, gene expression, etc.) as a result of a nitrogen compound stimulus. [GOC:pr, GOC:TermGenie]	11	0.0098	2.06e-05	0.00321
GOBP_NEGATIVE_REGULATION_OF_DEVELOPMENTAL_PROCESS	928	Any process that stops, prevents or reduces the rate or extent of development, the biological process whose specific outcome is the progression of an organism over time from an initial condition (e.g. a zygote, or a young adult) to a later condition (e.g. a multicellular animal or an aged adult). [GOC:ai]	10	0.0108	2.36e-05	0.00361
GOBP_POSITIVE_REGULATION_OF_CHROMOSOME_ORGANIZATION	164	Any process that activates or increases the frequency, rate or extent of chromosome organization. [GOC:obol]	5	0.0305	2.5e-05	0.00374
